# Functional redundancy and anaerobic metabolism characterize the skin microbiome of a critically endangered sawfish

**DOI:** 10.64898/2026.03.05.709720

**Authors:** Michael P. Doane, Belinda Martin, Emma Kerr, Elizabeth A. Dinsdale, Malak Malak Rangers, Leonardo Guida, Pete M. Kyne

## Abstract

Using shotgun metagenomics of largetooth sawfish (Pristis pristis) skin and paired pool water samples, we provide the first taxonomic and functional characterization of a sawfish skin microbiome and assess its ecological distinctiveness, assembly, and resilience relative to the surrounding water column. The skin microbiome was strongly host-associated and compositionally distinct, with lower taxonomic richness than the water column but dominated by Bacillota, particularly spore-forming Bacilli. Functional profiling revealed enrichment of genes associated with sporulation, dormancy, anaerobic metabolism, and peptide transport, consistent with adaptation to low-oxygen, low-flow pool conditions. In contrast, water-column microbiomes were more taxonomically diverse and enriched in phototrophic and polysaccharide-utilization pathways. Despite reduced taxonomic diversity, sawfish skin communities exhibited higher functional redundancy, with gene functions accumulating more rapidly per taxon. This pattern supports a host-filtered, lottery-like assembly process that produces taxonomically variable yet functionally conserved communities. The enrichment of dormancy and anaerobic pathways suggests the skin microbiome persists through periods of host quiescence and environmental stress while maintaining metabolic potential. Together, these results demonstrate that the sawfish skin supports a resilient, functionally robust microbiome distinct from ambient aquatic communities, highlighting the potential for integrating microbial functional data into conservation strategies for Critically Endangered vertebrates.
