## Supplementary material for "Functional redundancy and anaerobic metabolism characterize the skin microbiome of a critically endangered sawfish": SI Table 1

### Sheet: SI_table_1
figure_name	sample_name	taxa_name	func_name	sample_id_temp	sequence_length	environment	unique	Included	to_keep	sampling_date	sampling_time	Lat	Long	Lat/Long combined	time_ID	sex	TL_mm	cap_depth(m)	temp(C)	spC(mS/cm)	DO(mg/L)	DO%	Sal(PSU)	Tur(NTU)	fastp_fastq	no_shark	shark	fasta_R1	taxonomic	%taxa	function	%func
N/A	D162_R1	N/A	N/A	N/A	N/A	water	N/A	No	N/A	2021-08-25	NA	-13.5918	130.572		w3	NA	NA	NA	21.35	0.281	5.8	63.5	0.13	60	N/A	N/A	N/A	N/A	N/A	N/A	N/A	N/A
N/A	D162_R2	N/A	N/A	N/A	N/A	water	N/A	No	N/A	2021-08-25	NA	-13.5918	130.572		w3	NA	NA	NA	21.35	0.281	5.8	63.5	0.13	60	N/A	N/A	N/A	N/A	N/A	N/A	N/A	N/A
N/A	D162_R3	N/A	N/A	N/A	N/A	water	N/A	No	N/A	2021-08-25	NA	-13.5918	130.572		w3	NA	NA	NA	21.35	0.281	5.8	63.5	0.13	60	N/A	N/A	N/A	N/A	N/A	N/A	N/A	N/A
N/A	D163_R1	N/A	N/A	N/A	N/A	water	N/A	No	N/A	2021-09-15	NA	-13.5918	130.572		w1	NA	NA	NA	26.33	0.312	3.02	36.6	0.15	410	N/A	N/A	N/A	N/A	N/A	N/A	N/A	N/A
sawfish_01	PMD_107_150	SAGC_01149	SAGCFN_22_01149	SAGCFN_22_01149_S3	2x150	sawfish	Repeat	No	no	2021-08-25	12:50:00	-13.5918	130.572	13.59177 S 130.57214 E	w3	M	1110	0.2	21.35	0.281	5.8	63.5	0.13	60	132368331	21190521	110218534	21018882	4281029	0.202026	4.92507e+06	0.232419
sawfish_02	PMD_115	SAGC_01150	SAGCFN_22_01150	SAGCFN_22_01150_S4	2x150	sawfish	Unique	No	keep	2021-09-16	12:45:00	-13.5918	130.572	13.59177 S 130.57214 E	w2	M	1120	0.5	27.64	0.308	3.35	42	0.15	449	19084463	3907140	15040319	3880269	568959	0.14562	884092	0.226276		7.83712e+06	6.59656e+06	2.08601e+06
sawfish_03	PMD_102	SAGC_01184	SAGCFN_22_01184	SAGCFN_22_01184_S27	2x150	sawfish	Unique	Yes	keep	2021-08-25	12:00:00	-13.5918	130.572	13.59177 S 130.57214 E	w3	M	996	0.2	21.35	0.281	5.8	63.5	0.13	60	16878887	11977704	4850512	11892615	2732049	0.228095	3.31552e+06	0.276807		9.9921e+06	4.45123e+06	1.99065e+06
sawfish_04	PMD_105	SAGC_01220	SAGCFN_22_01220	SAGCFN_22_01220_S43	2x150	sawfish	Unique	Yes	keep	2021-08-25	12:30:00	-13.5918	130.572	13.59177 S 130.57214 E	w3	F	1182	0.2	21.35	0.281	5.8	63.5	0.13	60	15425267	5091720	10245545	5047216	1056143	0.207424	1.23766e+06	0.243073
sawfish_05	PMD_109_150	SAGC_01173	SAGCFN_22_01173	SAGCFN_22_01173_S19	2x150	sawfish	Repeat	No	no	2021-09-15	11:15:00	-13.5918	130.572	13.59177 S 130.57214 E	w1	M	1130	0.5	26.33	0.312	3.02	36.6	0.15	410	8020482	6739635	1263770	6682262	1335181	0.198109	1.72949e+06	0.256615
sawfish_06	PMD_104	SAGC_00211	SAGCFN_23_00211	SAGCFN_23_00211_S1	2x300	sawfish	Unique	Yes	keep	2021-08-25	12:20:00	-13.5918	130.572	13.59177 S 130.57214 E	w3	F	1215	0.2	21.35	0.281	5.8	63.5	0.13	60	1286289	506959	777696	505986	127196	0.2509	157801	0.31127
sawfish_07	PMD_107_300	SAGC_00214	SAGCFN_23_00214	SAGCFN_23_00214_S1	2x300	sawfish	Repeat	Yes	keep	2021-08-25	12:50:00	-13.5918	130.572	13.59177 S 130.57214 E	w3	M	1110	0.2	21.35	0.281	5.8	63.5	0.13	60	4540007	559215	3973308	558144	133899	0.239441	156244	0.279399
N/A	PMD_103	N/A	N/A	N/A	N/A	sawfish	N/A	No	N/A	2021-08-25	12:10:00	-13.5918	130.572		w3	F	1103	0.2	21.35	0.281	5.8	63.5	0.13		N/A	N/A	N/A	N/A	N/A	N/A	N/A	N/A
sawfish_08	PMD_109_300	SAGC_00216	SAGCFN_23_00216	SAGCFN_23_00216_S1	2x300	sawfish	Repeat	Yes	keep	2021-09-15	11:15:00	-13.5918	130.572	13.59177 S 130.57214 E	w1	M	1130	0.5	26.33	0.312	3.02	36.6	0.15	410	6909806	5848236	1056473	5832134	1446755	0.247383	1.94694e+06	0.33291
sawfish_09	PMD_110	SAGC_00217	SAGCFN_23_00217	SAGCFN_23_00217_S1	2x300	sawfish	Unique	Yes	keep	2021-09-15	11:30:00	-13.5918	130.572	13.59177 S 130.57214 E	w1	M	1130	0.5	26.33	0.312	3.02	36.6	0.15	410	393883	233682	159764	233229	50704	0.216979	82695.4	0.35388
N/A	PMD_106	N/A	N/A	N/A	N/A	sawfish	N/A	No	N/A	2021-08-25	12:40:00	-13.5918	130.572		w3	F	1140	0.2	21.35	0.281	5.8	63.5	0.13		N/A	N/A	N/A	N/A	N/A	N/A	N/A	N/A
sawfish_10	PMD_111	SAGC_00218	SAGCFN_23_00218	SAGCFN_23_00218_S1	2x300	sawfish	Unique	Yes	keep	2021-09-15	11:45:00	-13.5918	130.572	13.59177 S 130.57214 E	w1	M	1140	0.5	26.33	0.312	3.02	36.6	0.15	410	592667	411204	180910	410320	98510	0.239565	132144	0.321359
sawfish_11	PMD_114	SAGC_00221	SAGCFN_23_00221	SAGCFN_23_00221_S1	2x300	sawfish	Unique	No	keep	2021-09-16	12:35:00	-13.5918	130.572	13.59177 S 130.57214 E	w2	M	1170	0.5	27.64	0.308	3.35	42	0.15	449	5239482	3688560	1545883	3678617	834807	0.226323	1.16043e+06	0.314603
N/A	PMD_108	N/A	N/A	N/A	N/A	sawfish	N/A	No	N/A	2021-09-15	11:00:00	-13.5918	130.572		w1	F	1240	0.5	26.33	0.312	3.02	36.6	0.15		N/A	N/A	N/A	N/A	N/A	N/A	N/A	N/A
water_01	D163_R3_150	SAGC_01234	SAGCFN_22_01234	SAGCFN_22_01234_S49	2x150	water	Repeat	No	no	2021-09-15	NA	-13.5918	130.572	13.59177 S 130.57214 E	w1	NA	NA	NA	26.33	0.312	3.02	36.6	0.15	410	12321425	12202659	85055	12123238	1784763	0.14626	2.45337e+06	0.201052
water_02	D164_R1	SAGC_01151	SAGCFN_22_01151	SAGCFN_22_01151_S5	2x150	water	Unique	Yes	keep	2021-09-16	NA	-13.5918	130.572	13.59177 S 130.57214 E	w2	NA	NA	NA	27.64	0.308	3.35	42	0.15	449	12493996	12403294	72403	12322188	2131386	0.17184	3.22605e+06	0.260096
water_03	D164_R2	SAGC_01163	SAGCFN_22_01163	SAGCFN_22_01163_S11	2x150	water	Unique	Yes	keep	2021-09-16	NA	-13.5918	130.572	13.59177 S 130.57214 E	w2	NA	NA	NA	27.64	0.308	3.35	42	0.15	449	12641842	12564681	56518	12489238	1991967	0.158537	2.79154e+06	0.222173
water_04	D164_R3	SAGC_01175	SAGCFN_22_01175	SAGCFN_22_01175_S20	2x150	water	Unique	Yes	keep	2021-09-16	NA	-13.5918	130.572	13.59177 S 130.57214 E	w2	NA	NA	NA	27.64	0.308	3.35	42	0.15	449	15312329	15208806	74676	15106668	2327953	0.153066	3.35112e+06	0.220341
N/A	PMD_113	N/A	N/A	N/A	N/A	sawfish	N/A	No	N/A	2021-09-16	12:25:00	-13.5918	130.572		w2	F	1160	0.5	27.64	0.308	3.35	42	0.15		N/A	N/A	N/A	N/A	N/A	N/A	N/A	N/A
water_05	D163_R2	SAGC_00228	SAGCFN_23_00228	SAGCFN_23_00228_S1	2x300	water	Unique	Yes	keep	2021-09-15	NA	-13.5918	130.572	13.59177 S 130.57214 E	w1	NA	NA	NA	26.33	0.312	3.02	36.6	0.15	410	5907624	5835446	67774	5823670	980524	0.168029	1.38048e+06	0.236568
water_06	D163_R3_300	SAGC_00229	SAGCFN_23_00229	SAGCFN_23_00229_S1	2x300	water	Repeat	Yes	keep	2021-09-15	NA	-13.5918	130.572	13.59177 S 130.57214 E	w1	NA	NA	NA	26.33	0.312	3.02	36.6	0.15	410	3604702	3557772	44676	3552829	566341	0.159184	788838	0.221722
N/A	PMD_116	N/A	N/A	N/A	N/A	sawfish	N/A	No	N/A	2021-09-16	12:55:00	-13.5918	130.572		w2	F	1200	0.5	27.64	0.308	3.35	42	0.15		N/A	N/A	N/A	N/A	N/A	N/A	N/A	N/A
