## Supplementary material for "Functional redundancy and anaerobic metabolism characterize the skin microbiome of a critically endangered sawfish": SI Table 3

### Sheet: Sheet1
Subystem	Level 1	Level 2	Level 3	LFC (ANCOM-BC-LFC)	Abs LFC	W (ACOM-BC test statistic)	q (Holm-corrected p)	Enriched group	Mean abundance	Rank (total dataset)	q (Holm-corrected p)
Dpp dipeptide ABC transport system	Membrane Transport	Membrane Transport	ABC transporters	-0.799212	0.799212	-6.44362	<0.0001	sawshark	21308.5	1	8.1e-08
Flagellum	Cellular Processes	Motility and Chemotaxis	Flagellum	-0.577741	0.577741	-5.0983	<0.001	sawshark	17316.8	2	0.000213515
Type IV pilus	Membrane Transport	Membrane Transport	Protein and nucleoprotein secretion system, Type IV	-0.315928	0.315928	-4.14113	<0.01	sawshark	11841.1	6	0.0188349
Sporulation gene orphans	Cellular Processes	Prokaryotic cell type differentiation	Sporulation	-1.08782	1.08782	-4.63729	<0.01	sawshark	8598.92	12	0.00207565
Lysine fermentation	Metabolism	Amino Acids and Derivatives	Lysine, threonine, methionine, and cysteine	-0.455853	0.455853	-3.90788	<0.05	sawshark	8128.17	14	0.0491616
Pyruvate metabolism II: acetyl-CoA, acetogenesis from pyruvate	Energy	Energy and Precursor Metabolites Generation	Central Metabolism	-0.257436	0.257436	-4.6459	<0.01	sawshark	7709.51	17	0.00199433
Spore germination	Cellular Processes	Prokaryotic cell type differentiation	Sporulation	-1.13447	1.13447	-4.47298	<0.05	sawshark	6425	29	0.00445859
Biotin synthesis & utilization	Metabolism	Cofactors, Vitamins, Prosthetic Groups	Biotin	-0.309005	0.309005	-4.13669	<0.01	sawshark	5925.32	33	0.0191682
Chemotaxis in Escherichia coli and Bacillus subtilis	Cellular Processes	Motility and Chemotaxis	Motility and Chemotaxis_unknown	-0.453346	0.453346	-5.48078	<0.0001	sawshark	5794.1	39	2.77e-05
Sporulation Cluster	Cellular Processes	Prokaryotic cell type differentiation	Sporulation	-0.339889	0.339889	-4.67143	<0.05	sawshark	5752.75	40	0.00176473
DNA repair, bacterial RecFOR pathway	DNA Processing	DNA Processing	DNA repair	-0.305187	0.305187	-5.36926	<0.0001	sawshark	5536.76	45	5.11e-05
Fatty acid degradation	Metabolism	Fatty Acids, Lipids, and Isoprenoids	Fatty acids	-0.440824	0.440824	-5.66929	<0.0001	sawshark	5390.03	49	9.54e-06
Methionine Salvage	Metabolism	Amino Acids and Derivatives	Lysine, threonine, methionine, and cysteine	-0.609073	0.609073	-4.27883	<0.01	sawshark	5173.81	56	0.0105211
D-Galacturonate and D-Glucuronate Utilization	Metabolism	Carbohydrates	Monosaccharides	-0.329428	0.329428	-5.23759	<0.001	sawshark	5125.21	57	0.000103145
DNA processing cluster	DNA Processing	DNA Processing	DNA uptake, competence	-0.463645	0.463645	-6.05222	<0.0001	sawshark	5123.6	58	9.71e-07
Replication-associated recombination protein RarA	DNA Processing	DNA Processing	DNA recombination	-0.318521	0.318521	-5.12626	<0.001	sawshark	4953.15	61	0.000185605
Proline biosynthesis (for review)	Metabolism	Amino Acids and Derivatives	Proline and 4-hydroxyproline	-0.39469	0.39469	-5.50164	<0.0001	sawshark	4684.7	64	2.47e-05
Biotin biosynthesis	Metabolism	Cofactors, Vitamins, Prosthetic Groups	Biotin	-0.401587	0.401587	-4.8234	<0.001	sawshark	4586.18	66	0.00084981
Ribonuclease J family	RNA Processing	RNA Processing	RNA processing and modification	-0.51069	0.51069	-4.42675	<0.01	sawshark	4548.47	67	0.0054911
Branched-chain amino acids and alpha-keto acids utilization as energy sources	Energy	Energy and Precursor Metabolites Generation	Central Metabolism	-0.553773	0.553773	-5.11777	<0.001	sawshark	4379.07	68	0.000193543
Degradation of branched-chain amino acids and alpha-keto acids [Leu, Val]	Metabolism	Amino Acids and Derivatives	Branched-chain amino acids	-0.395914	0.395914	-6.00436	<0.0001	sawshark	4247.5	71	1.3e-06
DNA repair, bacterial DinG and relatives	DNA Processing	DNA Processing	DNA repair	-0.736322	0.736322	-6.32566	<0.0001	sawshark	4116.87	75	1.74e-07
DNA repair, bacterial RecBCD pathway	DNA Processing	DNA Processing	DNA repair	-0.333904	0.333904	-4.03754	<0.01	sawshark	4086.25	77	0.0290059
Sporulation proteins SpoVA cluster	Cellular Processes	Prokaryotic cell type differentiation	Sporulation	-1.07975	1.07975	-4.26338	<0.01	sawshark	4018.05	78	0.0112356
DNA repair, bacterial MutHLS system	DNA Processing	DNA Processing	DNA repair	-0.394744	0.394744	-4.79373	<0.001	sawshark	3983.49	79	0.000980598
Resistance to Daptomycin	Stress Response, Defense, Virulence	Stress Response, Defense and Virulence	Resistance to antibiotics and toxic compounds	-0.625856	0.625856	-5.492	<0.0001	sawshark	3650.09	91	2.6e-05
Protection from Reactive Oxygen Species	Stress Response, Defense, Virulence	Stress Response, Defense and Virulence	Stress Response	-0.343314	0.343314	-4.48223	<0.01	sawshark	3475.23	97	0.00427689
Metal chelatases	Metabolism	Cofactors, Vitamins, Prosthetic Groups	Tetrapyrroles	-0.376612	0.376612	-5.5332	<0.0001	sawshark	3441.44	99	2.07e-05
DNA repair, bacterial SbcCD exonuclease	DNA Processing	DNA Processing	DNA repair	-0.663506	0.663506	-7.40191	<0.0001	sawshark	3417.39	100	9.5e-11
Fermentations: Mixed acid	Energy	Energy and Precursor Metabolites Generation	Fermentation	-0.315329	0.315329	-4.1638	<0.01	sawshark	3391.44	101	0.0172145
Heme, hemin uptake and utilization systems in GramPositives	Metabolism	Iron acquisition and metabolism	Iron acquisition and metabolism_unknown	-0.750538	0.750538	-4.24797	<0.01	sawshark	3369.59	103	0.0119941
Choline uptake and conversion to betaine clusters	Stress Response, Defense, Virulence	Stress Response, Defense and Virulence	Stress Response: Osmotic stress	-0.483941	0.483941	-5.2153	<0.001	sawshark	3243.55	107	0.000116171
Trk and Ktr potassium uptake systems	Membrane Transport	Membrane Transport	Cation transporters	-0.63604	0.63604	-5.83597	<0.0001	sawshark	3036.15	115	3.59e-06
Late competence	DNA Processing	DNA Processing	DNA uptake, competence	-0.655004	0.655004	-4.67297	<0.01	sawshark	2975.15	117	0.00175453
Siderophore assembly kit	Metabolism	Iron acquisition and metabolism	Siderophores	-0.753072	0.753072	-5.41042	<0.0001	sawshark	2901.94	118	4.07e-05
Sex pheromones in Enterococcus faecalis and other Firmicutes	Cellular Processes	Microbial communities	Microbial communities_unknown	-0.631129	0.631129	-4.73023	<0.01	sawshark	2894.6	119	0.00133217
Thiamin, thiazole, hydroxymethylpyrimidine salvage and uptake	Metabolism	Cofactors, Vitamins, Prosthetic Groups	Thiamin	-0.412167	0.412167	-5.16746	<0.001	sawshark	2823.61	124	0.000149497
Glycerol ABC transporter	Membrane Transport	Membrane Transport	ABC transporters	-0.352145	0.352145	-4.09479	<0.01	sawshark	2806.06	126	0.0228178
Spore germinant receptors	Cellular Processes	Prokaryotic cell type differentiation	Sporulation	-1.33903	1.33903	-5.62362	<0.0001	sawshark	2734.44	128	1.24e-05
Uridine to beta-Alanine and Thymine to 3-aminoisobutanoate module	Metabolism	Nucleosides and Nucleotides	Pyrimidines	-0.412801	0.412801	-4.14794	<0.05	sawshark	2634.17	137	0.018351
Tricarboxylate transport system	Membrane Transport	Membrane Transport	Membrane Transport_unknown	-0.401804	0.401804	-4.0438	<0.01	sawshark	2577.02	140	0.028347
Bacillithiol synthesis	Stress Response, Defense, Virulence	Stress Response, Defense and Virulence	Stress Response: Electrophile toxicity	-0.82446	0.82446	-6.71448	<0.0001	sawshark	2545.23	142	1.32e-08
EcsAB transporter affecting expression and secretion of secretory preproteins	Membrane Transport	Membrane Transport	Protein secretion system	-0.841635	0.841635	-4.94818	<0.001	sawshark	2175.24	150	0.000459203
Fatty acid catabolic operon fadN-fadA-fadE (yusJKL)	Metabolism	Fatty Acids, Lipids, and Isoprenoids	Fatty acids	-0.465253	0.465253	-5.11745	<0.001	sawshark	2146.81	152	0.000193556
Efflux ABC transporter MdlAB	Membrane Transport	Membrane Transport	ABC transporters	-0.718613	0.718613	-4.9139	<0.001	sawshark	2146.43	153	0.000544613
Multi-subunit cation antiporter	Membrane Transport	Membrane Transport	Uni- Sym- and Antiporters	-0.761011	0.761011	-6.1622	<0.0001	sawshark	2109.61	156	4.9e-07
Sporulation proteins SigEG cluster	Cellular Processes	Prokaryotic cell type differentiation	Sporulation	-1.03922	1.03922	-4.15537	<0.01	sawshark	2038.59	160	0.0177972
BarA-UvrY(SirA) two-component regulatory system	Regulation And Cell Signaling	Regulation and Cell signaling	Two-component regulatory systems	-0.346682	0.346682	-5.34403	<0.0001	sawshark	2029.15	161	5.85e-05
Ethanolamine utilization	Metabolism	Carbohydrates	Sugar alcohols	-0.772423	0.772423	-4.96079	<0.001	sawshark	1848.09	175	0.000431074
Cardiolipin biosynthesis	Metabolism	Fatty Acids, Lipids, and Isoprenoids	Phospholipids	-0.436523	0.436523	-6.80411	<0.0001	sawshark	1831.58	178	7.12e-09
NhaA, NhaD and Sodium-dependent phosphate transporters	Membrane Transport	Membrane Transport	Uni- Sym- and Antiporters	-0.615175	0.615175	-4.01276	<0.01	sawshark	1813.42	181	0.0321674
D-gluconate and ketogluconates metabolism	Metabolism	Carbohydrates	Monosaccharides	-0.703406	0.703406	-7.21555	<0.0001	sawshark	1805.02	183	3.79e-10
ATP-dependent Nuclease	DNA Processing	DNA Processing	DNA repair	-1.20392	1.20392	-8.8174	<0.0001	sawshark	1787.97	184	8.65e-16
Taurine and alkanesulfonate utilization as sulfur sources	Metabolism	Sulfur Metabolism	Sulfur Metabolism_unknown	-0.699426	0.699426	-4.62047	<0.01	sawshark	1561.77	198	0.00224363
N,N'-diacetylbacillosamine	Protein Processing	Protein Fate (folding, modification, targeting, degradation)	Protein glycosylation in Prokaryotes	-0.436038	0.436038	-3.91246	<0.01	sawshark	1546.38	200	0.0483288
Cadmium resistance	Stress Response, Defense, Virulence	Stress Response, Defense and Virulence	Resistance to antibiotics and toxic compounds	-1.18045	1.18045	-7.14969	<0.0001	sawshark	1385.79	208	6.11e-10
Cytochrome d ubiquinol oxidase operon	Energy	Respiration	Electron accepting reactions	-0.378434	0.378434	-5.508	<0.0001	sawshark	1330.46	212	2.39e-05
Resistance to chromium compounds	Stress Response, Defense, Virulence	Stress Response, Defense and Virulence	Resistance to antibiotics and toxic compounds	-0.537604	0.537604	-7.70697	<0.0001	sawshark	1319.72	215	9.28e-12
Tetracycline resistance, all mechanisms	Stress Response, Defense, Virulence	Stress Response, Defense and Virulence	Resistance to antibiotics and toxic compounds	-0.725568	0.725568	-4.87128	<0.001	sawshark	1227.56	221	0.000675258
Pyruvate formate-lyase cluster with possible role in choline utilization	Energy	Energy and Precursor Metabolites Generation	Central Metabolism	-0.521584	0.521584	-7.83411	<0.0001	sawshark	1204.9	224	3.41e-12
Efflux ABC transporters BmrCD and LmrCD involved in multidrug resistance	Membrane Transport	Membrane Transport	Multidrug efflux systems	-0.759374	0.759374	-4.98624	<0.001	sawshark	1196.46	225	0.000381089
N-acetylneuraminate utilization	Metabolism	Carbohydrates	Amino sugars and nucleotide sugars	-0.728185	0.728185	-5.34654	<0.0001	sawshark	1189.04	226	5.78e-05
Pyruvate formate-lyase cluster	Energy	Energy and Precursor Metabolites Generation	Central Metabolism	-0.608247	0.608247	-5.88047	<0.0001	sawshark	994.159	244	2.75e-06
Nickel-requiring	Miscellaneous	Miscellaneous	Miscellaneous_unknown	-0.434538	0.434538	-5.49445	<0.0001	sawshark	952.373	251	2.57e-05
Rcn nickel and cobalt homeostasis system	Stress Response, Defense, Virulence	Stress Response, Defense and Virulence	Stress Response	-0.490122	0.490122	-4.39336	<0.01	sawshark	943.921	252	0.00637306
p-Aminobenzoyl-Glutamate Utilization	Metabolism	Cofactors, Vitamins, Prosthetic Groups	Folate and pterines	-1.21008	1.21008	-8.62639	<0.0001	sawshark	918.341	255	4.66e-15
Dihydropyrimidine dehydrogenase	Metabolism	Nucleosides and Nucleotides	Pyrimidines	-0.786828	0.786828	-4.26836	<0.01	sawshark	836.417	268	0.0110077
Exosporium	Cellular Processes	Prokaryotic cell type differentiation	Sporulation	-1.25574	1.25574	-4.62321	<0.01	sawshark	791.632	270	0.00221797
Wall polysaccharide pyruvylation	Cell Envelope	Cell Envelope, Capsule and Slime layer	S-layer	-1.10592	1.10592	-6.42435	<0.0001	sawshark	744.734	277	9.18e-08
Undecaprenyl-diphosphatases	Cell Envelope	Cell Envelope, Capsule and Slime layer	Peptidoglycan (Bacteria) or other polymers (Archaea)	-0.526525	0.526525	-4.84141	<0.001	sawshark	709.605	285	0.000781249
Lipoylation-related cluster	Metabolism	Cofactors, Vitamins, Prosthetic Groups	Lipoic acid	-0.30652	0.30652	-3.91743	<0.01	sawshark	704.192	287	0.0474346
Copper Transport System	Membrane Transport	Membrane Transport	Cation transporters	-0.548316	0.548316	-4.18648	<0.01	sawshark	605.826	298	0.0156387
Heme and heme d1 biosynthesis from siroheme	Metabolism	Cofactors, Vitamins, Prosthetic Groups	Tetrapyrroles	-0.911087	0.911087	-5.34223	<0.0001	sawshark	557.405	308	5.9e-05
Hyperosmotic potassium uptake	Stress Response, Defense, Virulence	Stress Response, Defense and Virulence	Stress Response: Osmotic stress	-0.531445	0.531445	-4.25123	<0.05	sawshark	515.231	318	0.0118418
Propanediol utilization	Metabolism	Carbohydrates	Sugar alcohols	-0.558584	0.558584	-4.55669	<0.01	sawshark	509.548	320	0.00302446
2-O-alpha-mannosyl-D-glycerate utilization	Metabolism	Carbohydrates	Di- and oligosaccharides	-0.642139	0.642139	-4.13087	<0.05	sawshark	494.047	321	0.0196239
Thiamin, hydroxymethylpyrimidine selected transporters	Metabolism	Cofactors, Vitamins, Prosthetic Groups	Thiamin	-0.599655	0.599655	-4.31743	<0.01	sawshark	470.09	326	0.00891894
ESAT-6 proteins secretion system in Firmicutes extended	Membrane Transport	Membrane Transport	Protein secretion system, Type VII	-0.835685	0.835685	-4.14404	<0.05	sawshark	371.745	344	0.0186314
Stress proteins YciF, YciE	Stress Response, Defense, Virulence	Stress Response, Defense and Virulence	Stress Response	-0.721928	0.721928	-7.51274	<0.0001	sawshark	354.931	352	4.12e-11
Ribosome activity modulation	Protein Processing	Protein Synthesis	Ribosome biogenesis	-0.528619	0.528619	-6.1671	<0.0001	sawshark	285.463	384	4.76e-07
Riboflavin, FMN and FAD biosynthesis in Archaea	Metabolism	Cofactors, Vitamins, Prosthetic Groups	Riboflavin, FMN, FAD	-0.397076	0.397076	-4.181	<0.01	sawshark	284.637	385	0.0159914
tRNA thiolation	RNA Processing	RNA Processing	RNA processing and modification	-0.391643	0.391643	-4.20109	<0.01	sawshark	271.685	392	0.0146897
L-serine dehydratase subunits	Metabolism	Amino Acids and Derivatives	Alanine, serine, and glycine	-0.587179	0.587179	-5.59332	<0.0001	sawshark	249.313	397	1.47e-05
Bacillus cannibalism system	Cellular Processes	Prokaryotic cell type differentiation	Sporulation	-1.14066	1.14066	-5.126	<0.001	sawshark	201.416	410	0.000185605
Bacillibactin Siderophore	Metabolism	Iron acquisition and metabolism	Siderophores	-2.65505	2.65505	-6.06785	<0.0001	sawshark	151.328	443	8.83e-07
Acyl carrier protein	Metabolism	Fatty Acids, Lipids, and Isoprenoids	Fatty acids	-0.389699	0.389699	-4.01216	<0.01	sawshark	149.528	445	0.0321885
SpoVS protein family	Cellular Processes	Prokaryotic cell type differentiation	Sporulation	-0.966976	0.966976	-4.43372	<0.01	sawshark	142.09	450	0.00533496
Pyridoxin(Vitamin B6) Degradation Pathway	Metabolism	Cofactors, Vitamins, Prosthetic Groups	Pyridoxine	-1.19107	1.19107	-5.44118	<0.0001	sawshark	130.101	451	3.45e-05
Fosfomycin resistance	Stress Response, Defense, Virulence	Stress Response, Defense and Virulence	Resistance to antibiotics and toxic compounds	-1.3478	1.3478	-4.96413	<0.001	sawshark	118.5	460	0.000424406
Tagatose utilization	Metabolism	Carbohydrates	Monosaccharides	-0.979871	0.979871	-6.5323	<0.0001	sawshark	76.718	494	4.51e-08
Chloramphenicol resistance	Stress Response, Defense, Virulence	Stress Response, Defense and Virulence	Resistance to antibiotics and toxic compounds	-1.74601	1.74601	-4.31201	<0.01	sawshark	22.1585	595	0.00912404
ESAT-6 protein secretion system in Mycobacteria (locus ESX-5)	Membrane Transport	Membrane Transport	Protein secretion system, Type VII	-1.77604	1.77604	-4.79959	<0.001	sawshark	18.8392	607	0.000953928
Macrolides, lincosamides, streptogramins, ketolides, oxazolidinones (MLSKO) resistance: ribosomal protection	Stress Response, Defense, Virulence	Stress Response, Defense and Virulence	Resistance to antibiotics and toxic compounds	-1.78538	1.78538	-3.69281	<0.0001	sawshark	14.2715	619	0
Vancomycin resistance, D-Ala-D-Ala dipeptidases and carboxypeptidases	Stress Response, Defense, Virulence	Stress Response, Defense and Virulence	Resistance to antibiotics and toxic compounds	-1.68477	1.68477	-4.15651	<0.0001	sawshark	8.42428	652	0
Fructoselysine and glucoselysine	Metabolism	Amino Acids and Derivatives	Lysine, threonine, methionine, and cysteine	-1.50893	1.50893	-3.21893	<0.0001	sawshark	8.25549	654	0
Zwittermicin A resistance	Stress Response, Defense, Virulence	Stress Response, Defense and Virulence	Resistance to antibiotics and toxic compounds	-0.900463	0.900463	-2.21534	<0.0001	sawshark	3.98435	678	0
Sugar-phosphate stress regulation	Stress Response, Defense, Virulence	Stress Response, Defense and Virulence	Stress Response	-0.78867	0.78867	-2.59538	<0.0001	sawshark	2.07379	703	0
Electron-bifurcating caffeyl-CoA reductase-Etf complex	Energy	Respiration	Respiration_unknown	-0.376256	0.376256	-1.40452	<0.0001	sawshark	1.23568	716	0
Macrolides, lincosamides, streptogramins, ketolides, oxazolidinones (MLSKO) resistance: efflux systems	Stress Response, Defense, Virulence	Stress Response, Defense and Virulence	Resistance to antibiotics and toxic compounds	-0.636387	0.636387	-3.3662	<0.0001	sawshark	0.953233	720	0
D-glucosaminate utilization	Metabolism	Carbohydrates	Amino sugars and nucleotide sugars	-0.250147	0.250147	-1.07823	<0.0001	sawshark	0.676522	726	0
Gram-negative cluster	Cell Envelope	Cell Envelope, Capsule and Slime layer	Gram-Negative (Diderm) cell wall components	0.33597	0.33597	4.68548	<0.01	water	8601.33	13	0.00165347
Ribosomal proteins, single-copy	Protein Processing	Protein Synthesis	Ribosome biogenesis	0.254662	0.254662	4.74939	<0.01	water	7587.51	23	0.00121396
Chaperones GroEL GroES and Thermosome	Protein Processing	Protein Fate (folding, modification, targeting, degradation)	Protein folding	0.675639	0.675639	9.50393	<0.0001	water	5868.09	36	1.5e-18
Protein chaperones	Protein Processing	Protein Fate (folding, modification, targeting, degradation)	Protein folding	0.426304	0.426304	5.98776	<0.0001	water	5748.93	39	1.44e-06
Translation elongation factors, bacterial	Protein Processing	Protein Synthesis	Translation	0.354633	0.354633	7.41707	<0.0001	water	4624.77	61	8.49e-11
S-Adenosyl-L-homocysteine recycling	Metabolism	Carbohydrates	C-1 compound metabolism	0.325916	0.325916	4.55254	<0.01	water	4045.59	77	0.00307948
Utilization systems for glycans and polysaccharides (PULs, SUS)	Membrane Transport	Membrane Transport	Membrane Transport_unknown	1.41761	1.41761	5.27624	<0.0001	water	3557.56	88	8.4e-05
KDO2-Lipid A biosynthesis	Cell Envelope	Cell Envelope, Capsule and Slime layer	Gram-Negative (Diderm) cell wall components	0.726815	0.726815	4.97649	<0.001	water	2810.98	118	0.00039884
tRNA aminoacylation, Val	Protein Processing	Protein Synthesis	Aminoacyl-tRNA-synthetases	0.247095	0.247095	4.97741	<0.001	water	2706.04	124	0.000397592
Anaerobic module of TCA	Energy	Energy and Precursor Metabolites Generation	Central Metabolism	0.211975	0.211975	3.9057	<0.01	water	2254.57	137	0.0494186
Chlorophyll Biosynthesis in plants and prokaryotes	Metabolism	Cofactors, Vitamins, Prosthetic Groups	Tetrapyrroles	1.77239	1.77239	8.48308	<0.0001	water	1907.5	163	1.61e-14
GDP-fucose to mannose-1P module	Metabolism	Carbohydrates	Monosaccharides	0.611006	0.611006	8.71054	<0.0001	water	1814.89	168	2.23e-15
RuvABC plus a hypothetical	DNA Processing	DNA Processing	DNA recombination	0.589545	0.589545	6.20986	<0.0001	water	1783.94	172	3.65e-07
dTDP-rhamnose synthesis	Cell Envelope	Cell Envelope, Capsule and Slime layer	Capsule and Slime layer	0.597156	0.597156	8.38847	<0.0001	water	1734.52	178	3.6e-14
dTDP-rhamnose synthesis -- gjo	Cell Envelope	Cell Envelope, Capsule and Slime layer	Capsule and Slime layer	0.598483	0.598483	8.35951	<0.0001	water	1732.26	179	4.59e-14
tRNA aminoacylation, Gly	Protein Processing	Protein Synthesis	Aminoacyl-tRNA-synthetases	0.229972	0.229972	4.03903	<0.01	water	1678.45	182	0.0288762
Phosphatidylinositol mannosides biosynthesis related cluster	Cell Envelope	Cell Envelope, Capsule and Slime layer	Cell wall of Mycobacteria	0.301459	0.301459	4.23507	<0.01	water	1586.34	190	0.0126577
Biosynthesis of Arabinogalactan in Mycobacteria	Cell Envelope	Cell Envelope, Capsule and Slime layer	Cell wall of Mycobacteria	1.60205	1.60205	8.53425	<0.0001	water	1516.65	195	1.04e-14
Proteorhodopsin	Energy	Photosynthesis	Photosynthesis_unknown	1.36605	1.36605	14.2835	<0.0001	water	1419.72	204	2.1e-43
Bacterial pathways for dimethylsulfoniopropionate and acrylate catabolism	Metabolism	Sulfur Metabolism	Sulfur Metabolism_unknown	0.630802	0.630802	5.25736	<0.0001	water	1372.04	207	9.29e-05
tRNA aminoacylation, Leu	Protein Processing	Protein Synthesis	Aminoacyl-tRNA-synthetases	0.441312	0.441312	6.1966	<0.0001	water	1350.57	211	3.96e-07
Colanic acid synthesis	Cell Envelope	Cell Envelope, Capsule and Slime layer	Capsule and Slime layer	0.794964	0.794964	5.45642	<0.0001	water	1281.56	218	3.17e-05
Photosystem II	Energy	Photosynthesis	Electron transport and photophosphorylation	1.77219	1.77219	7.52407	<0.0001	water	1276.09	220	3.79e-11
Acetoin, butanediol metabolism	Energy	Energy and Precursor Metabolites Generation	Fermentation	0.367247	0.367247	4.82368	<0.001	water	1197.82	227	0.00084981
Ubiquinone biosynthesis	Metabolism	Cofactors, Vitamins, Prosthetic Groups	Quinone cofactors	1.18343	1.18343	5.37099	<0.0001	water	1172.99	229	5.07e-05
Ethylmalonyl-CoA pathway of C2 assimilation	Energy	Energy and Precursor Metabolites Generation	Central Metabolism	1.56601	1.56601	9.56849	<0.0001	water	1107.05	243	8.08e-19
Putative TldE-TldD proteolytic complex	Protein Processing	Protein Fate (folding, modification, targeting, degradation)	Protein degradation	1.19873	1.19873	8.45144	<0.0001	water	1086.79	248	2.11e-14
tRNA aminoacylation, Trp	Protein Processing	Protein Synthesis	Aminoacyl-tRNA-synthetases	0.506225	0.506225	6.8553	<0.0001	water	1019.32	253	4.99e-09
Ribosomal protein S12p Asp methylthiotransferase	Protein Processing	Protein Fate (folding, modification, targeting, degradation)	Protein processing and modification	0.458013	0.458013	10.3693	<0.0001	water	1003.92	255	2.56e-22
Lipopolysaccharide in K12	Cell Envelope	Cell Envelope, Capsule and Slime layer	Gram-Negative (Diderm) cell wall components	0.697943	0.697943	7.20955	<0.0001	water	997.966	256	3.95e-10
dTDP-3-acetamido-3,6-dideoxy-alpha-D-galactose synthesis	Cell Envelope	Cell Envelope, Capsule and Slime layer	S-layer	0.656208	0.656208	7.87565	<0.0001	water	947.84	262	2.45e-12
Sarcosine oxidases, monomeric and heterotetrameric	Metabolism	Amino Acids and Derivatives	Alanine, serine, and glycine	0.82027	0.82027	5.73749	<0.0001	water	883.772	266	6.42e-06
Peptidyl-prolyl cis-trans isomerase	Protein Processing	Protein Fate (folding, modification, targeting, degradation)	Protein folding	0.435999	0.435999	3.99474	<0.01	water	878.471	267	0.0345847
Maintenance of outer membrane lipid asymmetry	Membrane Transport	Membrane Transport	ABC transporters	1.11069	1.11069	4.84881	<0.001	water	868.616	271	0.00075517
Methylthiotransferases	RNA Processing	RNA Processing	RNA processing and modification	0.44044	0.44044	8.32276	<0.0001	water	867.45	272	6.25e-14
Glutathione analogs: mycothiol	Stress Response, Defense, Virulence	Stress Response, Defense and Virulence	Stress Response	1.13888	1.13888	5.00264	<0.001	water	837.873	275	0.00035061
mRNA 3-end processing factor containing cluster	RNA Processing	RNA Processing	RNA processing and modification	1.03643	1.03643	7.6699	<0.0001	water	837.605	276	1.24e-11
Bicyclomycin resistance cluster	Stress Response, Defense, Virulence	Stress Response, Defense and Virulence	Resistance to antibiotics and toxic compounds	0.320867	0.320867	5.25037	<0.0001	water	811.948	281	9.64e-05
Transcription factors, cyanobacterial RpoD-like sigma factors	RNA Processing	RNA Processing	Transcription	0.609306	0.609306	11.317	<0.0001	water	767.8	288	8.12e-27
Tol-Pal Cell Envelope Complex	Cell Envelope	Cell Envelope, Capsule and Slime layer	Gram-Negative (Diderm) cell wall components	0.824997	0.824997	5.09887	<0.001	water	741.605	291	0.000213212
Lipoprotein transporter to outer membrane Lol	Membrane Transport	Membrane Transport	Membrane Transport_unknown	0.905261	0.905261	6.04425	<0.0001	water	714.567	294	1.02e-06
Photosystem I	Energy	Photosynthesis	Electron transport and photophosphorylation	1.59223	1.59223	5.97753	<0.0001	water	709.333	296	1.53e-06
Cell invasion-related virulence operon MCE	Stress Response, Defense, Virulence	Stress Response, Defense and Virulence	Invasion and intracellular resistance	3.31907	3.31907	8.17501	<0.0001	water	696.329	300	2.14e-13
Protein-O-mannosyltransferase and 16S rRNA (cytidine(1402)-2'-O)-methyltransferase cluster	Cell Envelope	Cell Envelope, Capsule and Slime layer	Capsule and Slime layer	0.566428	0.566428	5.29012	<0.0001	water	694.749	301	7.83e-05
Acyclic terpene utilization	Metabolism	Fatty Acids, Lipids, and Isoprenoids	Isoprenoids	1.87991	1.87991	11.3393	<0.0001	water	685.547	303	6.31e-27
Cobalamin synthesis, Precorin-2 to Cob(II)yrinate a,c diamide, aerobic	Metabolism	Cofactors, Vitamins, Prosthetic Groups	Tetrapyrroles	0.758828	0.758828	4.31026	<0.01	water	667.393	307	0.00918025
beta-Barrel Assembly Machinery	Miscellaneous	Miscellaneous	Miscellaneous_unknown	1.23655	1.23655	5.77437	<0.0001	water	661.338	308	5.17e-06
Aerotolerance operon	Stress Response, Defense, Virulence	Stress Response, Defense and Virulence	Stress Response	0.624558	0.624558	4.84285	<0.001	water	652.324	311	0.000776893
Mycobacterial FadE proteins Acyl-CoA dehydrogenase	Miscellaneous	Miscellaneous	Miscellaneous_unknown	1.63289	1.63289	10.0053	<0.0001	water	628.599	317	1.08e-20
Lpt lipopolysaccharide transport system	Membrane Transport	Membrane Transport	Membrane Transport_unknown	1.19904	1.19904	5.54282	<0.0001	water	611.406	320	1.96e-05
Fusidic acid resistance	Stress Response, Defense, Virulence	Stress Response, Defense and Virulence	Resistance to antibiotics and toxic compounds	0.232897	0.232897	4.43467	<0.01	water	597.719	323	0.00532081
tRNA nucleotidyltransferase	RNA Processing	RNA Processing	RNA processing and modification	0.436218	0.436218	4.83444	<0.001	water	583.897	326	0.000807821
Gene Transfer Agent	Miscellaneous	Prophages, Transposable elements, Plasmids	Prophages, Transposable elements, Plasmids_unknown	1.29001	1.29001	4.91862	<0.001	water	570.695	331	0.000532517
Type I secretion systems disambiguation	Membrane Transport	Membrane Transport	Protein secretion system, Type I	1.2038	1.2038	4.9856	<0.001	water	565.479	332	0.00038174
Inositol-containing phospholipids	Metabolism	Fatty Acids, Lipids, and Isoprenoids	Phospholipids	0.849909	0.849909	6.93553	<0.0001	water	555.429	334	2.84e-09
Sox thiosulfate oxidation system	Metabolism	Sulfur Metabolism	Sulfur Metabolism_unknown	1.02229	1.02229	6.04809	<0.0001	water	551.639	335	9.95e-07
Acetolactate synthase subunits	Energy	Energy and Precursor Metabolites Generation	Fermentation	0.361639	0.361639	8.51618	<0.0001	water	543.289	337	1.21e-14
Biogenesis of cbb3-type cytochrome c oxidases	Energy	Respiration	Biogenesis of respiratory chain components	1.17662	1.17662	9.0356	<0.0001	water	513.75	341	1.21e-16
Delta(6)-desaturase containing cluster	Metabolism	Fatty Acids, Lipids, and Isoprenoids	Unsaturated fatty acids	0.900861	0.900861	4.61189	<0.01	water	486.945	346	0.00233433
Actinobacterial signal transduction system MtrAB-LpqB	Stress Response, Defense, Virulence	Stress Response, Defense and Virulence	Resistance to antibiotics and toxic compounds	1.60265	1.60265	6.25908	<0.0001	water	486.168	347	2.67e-07
Outer membrane	Cell Envelope	Cell Envelope, Capsule and Slime layer	Gram-Negative (Diderm) cell wall components	1.06807	1.06807	6.2752	<0.0001	water	462.852	357	2.41e-07
Copper homeostasis: copper tolerance	Stress Response, Defense, Virulence	Stress Response, Defense and Virulence	Resistance to antibiotics and toxic compounds	0.625191	0.625191	5.71015	<0.0001	water	447.662	362	7.52e-06
Tripartite efflux system (of RND type) associated with Geranylgeranyl-PP synthase	Membrane Transport	Membrane Transport	Multidrug efflux systems	1.18243	1.18243	9.23671	<0.0001	water	409.776	373	1.89e-17
Acyl-CoA thioesterase II	Metabolism	Fatty Acids, Lipids, and Isoprenoids	Fatty acids	1.0658	1.0658	4.59683	<0.01	water	409.394	374	0.00250513
Glutathione: Redox cycle	Stress Response, Defense, Virulence	Stress Response, Defense and Virulence	Stress Response	1.1381	1.1381	7.34357	<0.0001	water	395.216	375	1.47e-10
Cholesterol catabolism	Metabolism	Fatty Acids, Lipids, and Isoprenoids	Steroids and Hopanoids	1.09157	1.09157	4.33298	<0.01	water	391.192	376	0.00834099
Sulfhydrogenase	Energy	Respiration	Hydrogenases	0.728214	0.728214	6.00584	<0.0001	water	389.074	378	1.29e-06
Lipid-linked oligosaccharide synthesis related cluster	Cell Envelope	Cell Envelope, Capsule and Slime layer	Capsule and Slime layer	2.35384	2.35384	13.3207	<0.0001	water	375.09	384	1.33e-37
GMP synthase	Metabolism	Nucleosides and Nucleotides	Purines	0.550963	0.550963	4.7696	<0.01	water	366.29	385	0.00110202
Indole-pyruvate oxidoreductase complex	Metabolism	Amino Acids and Derivatives	Aromatic amino acids and derivatives	0.941116	0.941116	4.8309	<0.001	water	361.629	387	0.000820945
Ribitol utilization	Metabolism	Carbohydrates	Sugar alcohols	0.936709	0.936709	4.39249	<0.01	water	356.506	388	0.00638748
Cluster related to PAS - para-aminosalicylic acid resistance	Stress Response, Defense, Virulence	Stress Response, Defense and Virulence	Resistance to antibiotics and toxic compounds	0.49564	0.49564	5.03878	<0.001	water	323.75	399	0.000290948
Photosystem II-type photosynthetic reaction center	Energy	Photosynthesis	Electron transport and photophosphorylation	2.23552	2.23552	5.18514	<0.001	water	317.257	400	0.000136205
Encapsulation of DyP-type peroxidase or ferritin-like protein oligomers	Protein Processing	Protein Fate (folding, modification, targeting, degradation)	Protein targeting, sorting, translocation	0.88058	0.88058	4.41397	<0.01	water	301.635	405	0.00581538
Coenzyme F420 synthesis	Metabolism	Cofactors, Vitamins, Prosthetic Groups	Coenzyme F420	1.21229	1.21229	11.6988	<0.0001	water	298.333	406	9.74e-29
Possible stress related actinobacterial cluster	Stress Response, Defense, Virulence	Stress Response, Defense and Virulence	Stress Response	2.03999	2.03999	10.1577	<0.0001	water	284.384	413	2.29e-21
2-phosphoglycolate salvage	DNA Processing	DNA Processing	DNA repair	0.906311	0.906311	5.1404	<0.001	water	259.051	419	0.000172442
Mycobacterial FadD proteins (fatty acid CoA- and AMP- ligases)	Metabolism	Fatty Acids, Lipids, and Isoprenoids	Fatty acids	1.11197	1.11197	7.58762	<0.0001	water	255.55	420	2.34e-11
Glycine betaine synthesis from choline	Stress Response, Defense, Virulence	Stress Response, Defense and Virulence	Stress Response: Osmotic stress	1.25537	1.25537	4.36983	<0.01	water	251.481	422	0.007075
Mu-like phage	Miscellaneous	Prophages, Transposable elements, Plasmids	Phages, Prophages	2.3104	2.3104	5.78556	<0.0001	water	247.287	424	4.84e-06
RNA polymerase, archaeal	RNA Processing	RNA Processing	Transcription	0.959695	0.959695	5.82696	<0.0001	water	242.813	426	3.79e-06
Mycolic acid synthesis 2	Cell Envelope	Cell Envelope, Capsule and Slime layer	Cell wall of Mycobacteria	1.25752	1.25752	6.60626	<0.0001	water	241.362	427	2.75e-08
Vanillate and syringate utilization	Metabolism	Secondary Metabolism	Metabolism of Aromatic Compounds	1.43403	1.43403	5.29031	<0.0001	water	232.14	434	7.83e-05
Tripartite multidrug efflux systems (of RND type) MdtABC-TolC	Membrane Transport	Membrane Transport	Multidrug efflux systems	0.998604	0.998604	5.43924	<0.0001	water	220.336	437	3.48e-05
Methylenetetrahydrofolate reductase	Metabolism	Carbohydrates	CO2 fixation	0.823375	0.823375	4.81392	<0.001	water	215.954	442	0.000889479
Na(+) H(+) antiporter	Membrane Transport	Membrane Transport	Uni- Sym- and Antiporters	1.52083	1.52083	15.3047	<0.0001	water	213.646	444	5.39e-50
Type 4 secretion and conjugative transfer	Membrane Transport	Membrane Transport	Protein and nucleoprotein secretion system, Type IV	0.673971	0.673971	4.7818	<0.01	water	191.206	454	0.00103894
Cysteine dioxygenase containing cluster 1	Metabolism	Amino Acids and Derivatives	Lysine, threonine, methionine, and cysteine	0.930906	0.930906	4.39873	<0.01	water	182.375	460	0.00622823
Toxin-Antitoxin system HigAB	Cellular Processes	Cell Cycle, Cell Division and Death	Programmed Cell Death and Toxin-antitoxin Systems	1.08778	1.08778	9.68367	<0.0001	water	174.856	463	2.64e-19
RuBisCO operon	Metabolism	Carbohydrates	CO2 fixation	0.947358	0.947358	4.11011	<0.01	water	174.674	464	0.0214349
Mycobacterial HadABC proteins ((3R)-hydroxyacyl-ACP dehydrates of FASII)	Metabolism	Fatty Acids, Lipids, and Isoprenoids	Fatty acids	2.23434	2.23434	4.30371	<0.01	water	167.041	473	0.00943925
IbrA and IbrB: co-activators of prophage gene expression	Miscellaneous	Prophages, Transposable elements, Plasmids	Phages, Prophages	3.47662	3.47662	9.50065	<0.0001	water	159.977	477	1.55e-18
Programmed frameshift	Protein Processing	Protein Synthesis	Translation	1.22344	1.22344	6.17577	<0.0001	water	155.721	481	4.51e-07
AttEFGH ABC Transport System	Membrane Transport	Membrane Transport	ABC transporters	0.909447	0.909447	8.41461	<0.0001	water	153.743	484	2.88e-14
Possible new toxin-antitoxin system including DivIC	Cellular Processes	Cell Cycle, Cell Division and Death	Programmed Cell Death and Toxin-antitoxin Systems	1.0197	1.0197	5.27821	<0.0001	water	149.847	487	8.32e-05
Mycobacterial cell wall virulence lipid phthiocerol dimycocerosate (PDIM)	Cell Envelope	Cell Envelope, Capsule and Slime layer	Cell wall of Mycobacteria	3.86923	3.86923	10.4838	<0.0001	water	142.768	489	7.69e-23
Inner membrane proteins of MarC family, not involved in antibiotic resistance	Stress Response, Defense, Virulence	Stress Response, Defense and Virulence	Resistance to antibiotics and toxic compounds	0.975753	0.975753	4.76485	<0.01	water	136.682	492	0.00112642
tRNA aminoacylation, Glu	Protein Processing	Protein Synthesis	Aminoacyl-tRNA-synthetases	1.01657	1.01657	7.39066	<0.0001	water	133.611	496	1.03e-10
Mycofactocin system cluster	Metabolism	Cofactors, Vitamins, Prosthetic Groups	Mycofactocin	0.951897	0.951897	8.27972	<0.0001	water	132.881	498	8.96e-14
Particulate methane monooxygenase (pMMO)	Energy	Energy and Precursor Metabolites Generation	Central Metabolism	2.07969	2.07969	4.24283	<0.01	water	126.655	503	0.0122501
YoeB-YefM toxin-antitoxin system	Cellular Processes	Cell Cycle, Cell Division and Death	Programmed Cell Death and Toxin-antitoxin Systems	1.40035	1.40035	5.28274	<0.0001	water	124.913	504	8.13e-05
Prenylated indole derivatives in actinomycetes	Metabolism	Amino Acids and Derivatives	Aromatic amino acids and derivatives	2.73149	2.73149	7.54866	<0.0001	water	119.904	507	3.15e-11
G-protein-coupled receptor (GPCR) system in Actinobacteria	Regulation And Cell Signaling	Regulation and Cell signaling	Regulation and Cell signaling_unknown	2.72868	2.72868	7.54582	<0.0001	water	119.458	509	3.21e-11
Carotenogenesis related cluster	Metabolism	Cofactors, Vitamins, Prosthetic Groups	Carotenoids	1.32439	1.32439	5.6611	<0.0001	water	116.322	512	9.99e-06
Lipopolysaccharide transporter LptABC	Membrane Transport	Membrane Transport	Membrane Transport_unknown	1.15501	1.15501	5.66005	<0.0001	water	111.762	514	1e-05
ESAT-6 proteins secretion system in Mycobacteria (locus ESX-2)	Membrane Transport	Membrane Transport	Protein secretion system, Type VII	3.74326	3.74326	8.3406	<0.0001	water	109.38	516	5.38e-14
BactLuciferaseComplex	Miscellaneous	Miscellaneous	Miscellaneous_unknown	1.11307	1.11307	5.21049	<0.001	water	108.957	517	0.000119032
Possible heterocyst differentiation related cluster	Cellular Processes	Clustering-based subsystems	Clustering-based subsystems	1.65507	1.65507	4.58374	<0.01	water	102.092	525	0.00266279
Trans-translation by stalled ribosomes	Protein Processing	Protein Synthesis	Translation	0.891111	0.891111	7.74665	<0.0001	water	101.398	526	6.8e-12
Osmotic stress cluster	Stress Response, Defense, Virulence	Stress Response, Defense and Virulence	Stress Response: Osmotic stress	2.25127	2.25127	4.69938	<0.01	water	101.044	527	0.00154747
Mannosylglucosylglycerate synthesis	Stress Response, Defense, Virulence	Stress Response, Defense and Virulence	Stress Response: Osmotic stress	1.19332	1.19332	7.46259	<0.0001	water	100.99	528	6.02e-11
Mycobacterial multidrug efflux systems implicated in AMR	Membrane Transport	Membrane Transport	Multidrug efflux systems	3.31482	3.31482	8.83389	<0.0001	water	86.3523	538	7.47e-16
Tolerance to colicin E2 and CreBC signal transduction system	Metabolism	Secondary Metabolism	Ribosomally-synthesized post-translationally modified peptides (RiPPs)	1.25611	1.25611	4.43298	<0.01	water	71.6087	550	0.00534399
Cell wall-associated cluster in Mycobacterium	Cell Envelope	Cell Envelope, Capsule and Slime layer	Cell wall of Mycobacteria	2.05277	2.05277	6.64121	<0.0001	water	68.8569	552	2.17e-08
Sox sulfur oxidation genes	Metabolism	Sulfur Metabolism	Sulfur Metabolism_unknown	1.66859	1.66859	5.09747	<0.001	water	65.8114	556	0.000214103
HipAB system implicated in growth arrest, persistence and drug tolerance	Cellular Processes	Cell Cycle, Cell Division and Death	Stationary phase, Dormancy, Persistence	1.73654	1.73654	4.35328	<0.01	water	51.284	572	0.00761769
Carboxysome	Metabolism	Carbohydrates	CO2 fixation	2.10497	2.10497	4.32689	<0.01	water	48.1016	577	0.00855948
Type 4 conjugative transfer system, IncI1 type	Membrane Transport	Membrane Transport	Protein and nucleoprotein secretion system, Type IV	2.50737	2.50737	7.55229	<0.0001	water	46.6443	580	3.07e-11
Resistance to Ethambutol	Stress Response, Defense, Virulence	Stress Response, Defense and Virulence	Resistance to antibiotics and toxic compounds	3.09758	3.09758	13.0907	<0.0001	water	43.57	583	2.81e-36
Gallic acid utilization	Metabolism	Secondary Metabolism	Metabolism of Aromatic Compounds	1.57829	1.57829	4.29493	<0.01	water	39.1146	588	0.0098035
Galactosamine Substituent of Arabinogalactan in Mycobacteria	Cell Envelope	Cell Envelope, Capsule and Slime layer	Cell wall of Mycobacteria	1.73079	1.73079	3.9065	<0.01	water	33.9785	598	0.0493494
Mycobacterial signal transduction system MprAB required for persistent infections	Cellular Processes	Cell Cycle, Cell Division and Death	Stationary phase, Dormancy, Persistence	2.53069	2.53069	7.50846	<0.0001	water	31.0132	604	4.25e-11
Outer membrane porins in Mycobacteria	Cell Envelope	Cell Envelope, Capsule and Slime layer	Cell wall of Mycobacteria	2.99489	2.99489	12.3928	<0.0001	water	29.6324	608	0
DNA recombination, archaeal	DNA Processing	DNA Processing	DNA recombination	1.45803	1.45803	3.92852	<0.01	water	23.2407	620	0.045384
Bacterial light-harvesting proteins	Energy	Photosynthesis	Light-harvesting complexes	1.89159	1.89159	5.46294	<0.0001	water	19.5478	630	3.06e-05
tRNA modification, 5-oxyacetyl uridine (cmo5U34)	RNA Processing	RNA Processing	RNA processing and modification	1.43415	1.43415	3.98687	<0.05	water	17.9881	635	0.0356846
L-Amino acid oxidases: lysine-epsilon oxidase LodA	Metabolism	Amino Acids and Derivatives	Amino Acids and Derivatives_unknown	2.06892	2.06892	7.53235	<0.0001	water	16.4887	638	3.56e-11
Carnitine operon	Miscellaneous	Miscellaneous	Betaine, crotonobetaine, L-carnitine (trimethyl ammonium compounds)	1.5912	1.5912	6.08474	<0.0001	water	15.2625	645	7.96e-07
Peptide ABC transport system Sap	Membrane Transport	Membrane Transport	ABC transporters	1.74231	1.74231	6.19405	<0.0001	water	13.9274	652	4.02e-07
Archaeal membrane bound hydrogenases	Energy	Respiration	Hydrogenases	1.22161	1.22161	4.10143	<0.01	water	13.136	656	0.0222135
Methanogenesis from methylated compounds	Energy	Energy and Precursor Metabolites Generation	Methanogenesis	1.54216	1.54216	4.93325	<0.001	water	12.7288	659	0.000494949
Adhesins in Staphylococcus	Stress Response, Defense, Virulence	Stress Response, Defense and Virulence	Adhesion	1.87501	1.87501	8.91189	<0.0001	water	10.3515	672	3.71e-16
Chlorophyll Degradation	Metabolism	Cofactors, Vitamins, Prosthetic Groups	Tetrapyrroles	1.43165	1.43165	3.93301	<0.01	water	8.23057	678	0.0446291
PrlS-PrlR Two-Component Regulatory System of Brucella	Regulation And Cell Signaling	Regulation and Cell signaling	Two-component regulatory systems	1.44066	1.44066	7.82689	<0.0001	water	6.4609	686	3.61e-12
Energy conserving hydrogenase b, Methanococcales-Methanobacteriales-Methanopyrales	Energy	Respiration	Hydrogenases	1.21522	1.21522	5.42711	<0.0001	water	5.83171	693	3.72e-05
Quorum-sensing related cluster	Cellular Processes	Microbial communities	Quorum sensing and biofilm formation	1.30359	1.30359	5.29047	<0.0001	water	5.26765	696	7.83e-05
PE multigene family in Mycobacterium tuberculosis complex (MTBC)	Stress Response, Defense, Virulence	Stress Response, Defense and Virulence	Stress Response, Defense and Virulence_unknown	1.23964	1.23964	6.22914	<0.0001	water	3.51029	701	0
Activation of fatty acids as acyl-adenylates cluster subgroup FadD10	Cell Envelope	Cell Envelope, Capsule and Slime layer	Cell wall of Mycobacteria	1.10552	1.10552	6.47981	<0.0001	water	2.71492	710	0
ESAT-6 proteins secretion system in Mycobacteria (locus ESX-3)	Membrane Transport	Membrane Transport	Protein secretion system, Type VII	0.94741	0.94741	4.51488	<0.0001	water	2.56753	711	0
Phenazine biosynthesis	Metabolism	Secondary Metabolism	Biosynthesis of antimicrobial or antitumor compounds	0.812857	0.812857	3.08539	<0.0001	water	2.41653	712	0
Indoleacetamide metabolism	Metabolism	Amino Acids and Derivatives	Aromatic amino acids and derivatives	0.293067	0.293067	0.868207	<0.0001	water	1.82489	719	0
Programmed cell death toxin-antitoxin PezAT	Cellular Processes	Cell Cycle, Cell Division and Death	Programmed Cell Death and Toxin-antitoxin Systems	0.764152	0.764152	3.75337	<0.0001	water	1.80019	720	0
Siderophore Desferrioxamine E	Metabolism	Iron acquisition and metabolism	Siderophores	0.747168	0.747168	2.73795	<0.0001	water	1.77215	722	0
ESAT-6 proteins secretion system in Mycobacteria (locus ESX-4)	Membrane Transport	Membrane Transport	Protein secretion system, Type VII	0.629599	0.629599	2.60709	<0.0001	water	1.69717	723	0
Tripartite multidrug efflux systems (of RND type) CmeABC and CmeDEF	Stress Response, Defense, Virulence	Stress Response, Defense and Virulence	Resistance to antibiotics and toxic compounds	0.593135	0.593135	2.84803	<0.0001	water	1.49589	724	0
Small efflux transporters of SMR family	Membrane Transport	Membrane Transport	Multidrug efflux systems	0.567986	0.567986	5.72422	<0.0001	water	1.32854	727	0
Pyrrolysine	Protein Processing	Protein Synthesis	Aminoacyl-tRNA-synthetases	0.429357	0.429357	1.74749	<0.0001	water	1.32698	728.5	0
tRNA aminoacylation, Pyr	Protein Processing	Protein Synthesis	Aminoacyl-tRNA-synthetases	0.429357	0.429357	1.74749	<0.0001	water	1.32698	728.5	0
Phosphonoalanine utilization	Metabolism	Amino Acids and Derivatives	Amino Acids and Derivatives_unknown	0.56391	0.56391	1.8134	<0.0001	water	1.28956	730	0
5-nitroimidazole antibiotic resistance	Stress Response, Defense, Virulence	Stress Response, Defense and Virulence	Resistance to antibiotics and toxic compounds	0.587466	0.587466	2.17342	<0.0001	water	1.17528	731	0
HU-alpha and dsDNA mimic protein interaction	Miscellaneous	Miscellaneous	Miscellaneous_unknown	0.34333	0.34333	1.48311	<0.0001	water	1.13931	732	0
Polysulfide reductase EC 1.12.98.4 and Thiosulfate reductase	Metabolism	Sulfur Metabolism	Sulfur Metabolism_unknown	0.294804	0.294804	1.29321	<0.0001	water	0.971631	735	0
MexXY System of Pseudomonas aeruginosa	Membrane Transport	Membrane Transport	Multidrug efflux systems	0.348264	0.348264	2.04365	<0.0001	water	0.718238	739	0
Rhamnolipids in Pseudomonas	Cellular Processes	Motility and Chemotaxis	Social motility and nonflagellar swimming in bacteria	0.348264	0.348264	2.4803	<0.0001	water	0.706897	740	0
Glutathionylspermidine and Trypanothione	Stress Response, Defense, Virulence	Stress Response, Defense and Virulence	Stress Response	0.209634	0.209634	1.21598	<0.0001	water	0.611695	742	0
Lasso peptide maturation cluster	Metabolism	Secondary Metabolism	Ribosomally-synthesized post-translationally modified peptides (RiPPs)	0.132618	0.132618	0.71338	<0.0001	water	0.565823	744	0
